# Recurrent chromosome destabilization through repeat-mediated rearrangements in a fungal pathogen

**DOI:** 10.1101/2023.07.14.549097

**Authors:** Simone Fouché, Ursula Oggenfuss, Bruce A. McDonald, Daniel Croll

## Abstract

Genomic instability caused by chromosomal rearrangements has severe consequences for organismal fitness and progression of cancerous cell lines. The triggers of destabilized chromosomes remain poorly understood but likely co-locate with fragile sites. Here, we retrace a runaway chromosomal degeneration process observed in a fungal pathogen using telomere-to-telomere assemblies across an experimental progeny. We show that the same fragile sites triggered reproducible, large-scale rearrangements through non-allelic recombination. Across our four-generation progeny, chromosomal rearrangements were accompanied by non-disjunction events leading to aneuploid progeny with up to four chromosomal copies. We identify a specific transposable element family co-locating with fragile sites, likely triggering ongoing repeated chromosomal degeneration. The element has recently been associated with lower virulence of the pathogen and has undergone an expansion of copy numbers across the genome. Chromosome sequences are also targeted by repeat-induced point mutation, a genome defense mechanism actively leading to hypermutation on duplicated sequences. Our work identifies the exact sequence triggers that initiate chromosome instability and perpetuate degenerative cycles. Dissecting proximate causes leading to runaway chromosomal degeneration could expand our understanding of chromosomal evolution beyond fungal pathogens.
