## Supplementary Tables for "Recurrent chromosome destabilization through repeat-mediated rearrangements in a fungal pathogen"

### Sheet: Supplementary Table S1
Supplementary Table S1: Mean core chromosome coverage and the mean coverage of chromosome 17 parents and progenies.
Isolate	Mean genome coverage chr 1-13	Mean coverage chr17
1A5	89.8814	85.62
A2.2	103.733	165.783
A66.2	103.132	154.037
Ztprog_01	75.184	172.531
Ztprog_11	75.081	105.519
Ztprog_20	61.939	134.383
Ztprog_19	85.064	158.996
Ztprog_45	66.074	227.409
Ztprog_08	35.984	38.9182
Ztprog_09	138.063	237.788
Ztprog_30	102.936	268.502
Ztprog_64	125.878	589.906

### Sheet: Supplementary Table S2
Supplementary Table S2: Detected split read placements and alternative mapping positions used to assemble of chromosome 17 variants
Isolate	Breakpoint identified	Mapping position of split read	Other mapping position of split read	Exact breakpoint	Exact connections	Reads going through	How many reads have a breakpoint here	Size after quiver polishing	Read ID (example) with breakpoinnt
A2.2	Position B (341804)	332897-341804 #left to right	479016-484342 #right to left	341804 (Position B)	484342 (Position E)	108	31	818486	m150821_022619_42164_c100867842550000001823193603031662_s1_p0/120028/4603_26526
		325.720-341.799 #left to right	341.804-352.906 #left to right)	341799 (Position B)	346524 (Position C)	105			m150821_110414_42164_c100867842550000001823193603031664_s1_p0/108771/0_21362
A66.2	341803 (Position B)	332869- 341803 #left to right	476736-484344 ###right to left	341804 (Position B)	484342 (Position E)	61	23		m150808_084318_42243_c100868202550000001823193603031670_s1_p0/118649/1693_19710
		331701 -341804 #left to right	341807- 352715 #left to right	341799 (Position B)	346524 (Position C)	64		818482	m150821_152350_42164_c100867842550000001823193603031665_s1_p0/148835/0_17377
Ztprog1	341803 (Position B)	341807-348585 #left to right	333429-341804 #left to right	341799 (Position B)	346524 (Position C)	65	24	795814	m54073_170426_151000/74056042/0_10347
		325719-341803 #left to right	483163-484341 #right to left	341804 (Position B)	484342 (Position E)	52		578009	m54073_170426_151000/42861198/10371_28130
		328088-341804 #right to left	362762-385840 #right to left	341803 (Position B)	370700 (Position D)	40		553698	m54073_170426_151000/46006477/0_15306
								819455
Ztprog11	341803 (Position B)	322483-341803 #left to right	341809-350955 #left to right	341799 (Position B)	346524 (Position C)	56	14	763841	m54073_170427_010916/17891446/0_24390
	277129 (Position C)	264719-277129 #right to left	472871-484340 #left to right so an inversion	277129 (Position A)	484342 (Position E)	55	31		m54073_170427_010916/19792181/0_32967
Ztprog19	341803 (Position B)	330691-341802 #left to right	476069-484330 #right to left	341803 (Position B)	484342 (Position E)	48	21	798451	m54073_180615_120826/68289362/0_19201
		328677-341796 #left to right	362762-377377 #left to right	341803 (Position B)	370700 (Position D)	56			m54073_180615_120826/20841441/566_23906
Ztprog45	341803 (Position B)	312922-341799 #right to left	362771-378180 #right to left	341803 (Position B)	370700 (Position D)	150	66	577931	m54073_180616_085253/28443343/0_36904
		315039-341803 #right to left	341804-350902 #right to left	341799 (Position B)	346524 (Position C)	145		553766	m54073_180616_085253/36176564/0_31046
		329338-341790 #left to right	469504-484342 #right to left	341804 (Position B)	484342 (Position E)	75		796590	m54073_180616_085253/41157509/0_28044
								820341
Ztprog8	341804 (Position B)	321674-341803 #left to right	362766-385238 #left to right	341803 (Position B)	370700 (Position C)	47	7	553084	m54073_180614_153141/42926737/197_34634
Ztprog9	341804 (Position B)	316445-341803 #right to left	362767-380708 #right to left	341803 (Position B)	370700 (Position C)	144	63	797012	m54073_180615_014737/60031844/0_35555
		319612-341803 #right to left	464892-484343 #left to right	341804 (Position B)	484342 (Position E)	138			m54073_180615_014737/74318441/0_41397
Ztprog30	341804 (Position B)	305097-341801 #right to left	362762-376451 #right to left	341803 (Position B)	370700 (Position B)	178	60	577974	m54073_180615_222853/13959818/0_42599
		314844-341803 #left to right	478253-484341 #right to left	341804 (Position B)	484342 (Position E)	105		553774	m54073_180615_222853/23724931/29601_64768
		316612-341803 #right to left	341803-351881 #right to left	341799 (Position B)	346524 (Position C)	94		821137	m54073_180615_222853/71631068/0_31138
								797435
Ztprog64	341804 (Position B)	303179-341803 #left to right	362766-380087 #left to right	341803 (Position B)	370700 (Position D)	564	143	796772	m54073_180616_190851/19399517/0_48574
		313705-341801 #left to right	469753-484343 #right to left	341804 (Position B)	484342 (Position E)	148		553762	m54073_180616_190851/67633556/0_42735

### Sheet: Supplementary Table S3
Supplementary Table S3: Binding sites of primers used in chromosome 17 segment-specific PCR
Primer	Gene in 1A5	Start position of gene/start of best blast hit	Name in fig.1
97793	1A5.g11754	82047	P1
87809	1A5.g11764	206048	P2
97838	No gene	477232	P3
111767	No gene	554418	P4

### Sheet: Supplementary Table S4
Supplementary Table S4: Primer sequences used for Southern hybridization probes specific for chromosome 17
Chromosome	Probe	Gene ID (IPO323)	Forward Primer (5'-3')	Reverse Primer (5'-3')
chr 17	probe 4	97838	CCA ATC CCA AGA AAA CCG	GAC CTT TTG TGA GCT TCT CAA GTA

### Sheet: Supplementary Table S5
Supplementary Table S5: Repeats 1 kb up- and downstream from position B
from	size	<per.>	[exp.]	err-rate	sequence
---------------------------------------------------------------------------------------------
341380 -> 341415 :	36	<3>	[12.00]	0.303	GTA CAA GTT GAG GTT GTT GAT GAA GAA TAG GAA GAG
342152 -> 342172 :	21	<3>	[7.00]	0.222	CGA CTA CAA CCA CAA CGA CAA
342380 -> 342493 :	114	<12>	[9.50]	0.373	CGATTTGGAGGA CGAGAAGTCGCA CAGGTCGCCGAA GAAACAGACCAA AAATTCGGACAA AAAGGAGATAAA GAAGGAGAAGAG AAAGGCCCAGGC GAAGGCCAAGGC TGCGGA
342386 -> 342508 :	123	<6>	[20.50]	0.393	GGAGGA CGAGAA GTCGCA CAGGTC GCCGAA GAAACA GACCAA AAATTC GGACAA AAAGGA GATAAA GAAGGA GAAGAG AAAGGC CCAGGC GAAGGC CAAGGC TGCGGA AACCAA ACGGGT AAA
342394 -> 342468 :	75	<9>	[8.33]	0.348	AGAAGTCGC ACAGGTCGC CGAAGAAAC AGACCAAAA ATTCGGACA AAAAGGAGA TAAAGAAGG AGAAGAGAA AGG
342599 -> 342662 :	64	<12>	[5.33]	0.327	ACAGTTCAAAAA CCCCGTCAAAAA AGAGGTCAAATC TGAGCCCAAGAC CGAGCCTGTTTC CGAG
---------------------------------------------------------------------------------------------

### Sheet: Supplementary Table S6
Supplementary Table S6: Repeats 1 kb up- and downstream from position E
from -> to :	size	<per.>	[exp.]	err-rate	sequence
---------------------------------------------------------------------------------------------
484372 -> 484404 :	33	<2>	[16.50]	0.29	TT TA CT TC CT CT TC CT CT CT CT CT CT TT CA CG C
484376 -> 484402 :	27	<6>	[4.50]	0.19	CTTCCT CTTCCT CTCTCT CTCTTT CAC
484408 -> 484498 :	91	<3>	[30.33]	0.33	TCG ACA ACC TCG CCG CCG ACC TCG ACT TCC TCC GCT ACA GCA GCA GCA GCA ATC ACA GCA ACA GCA GCA GCA GCA GCA AGC ATC GGT GTG G
484764 -> 484780 :	17	<3>	[5.67]	0.143	CTT TTT CTT CTT CTT TT
484781 -> 484829 :	49	<16>	[3.06]	0.303	CCGAGTAAGTCATCTG CCTTGCAACAGATTGG CCTCGCAGCAGATCGG C
484972 -> 485056 :	85	<3>	[28.33]	0.39	TCG TCG CAG ACG TCC GCG GCT ACT CCT TCG TCT ACT CCT CCC TCG TCG CAA GCG GTA TGT TAT ATC ACT TCT TCT TCT CCT TCT T
485234 -> 485248 :	15	<4>	[3.75]	0.091	ATCA ATCA ATCA AGC
485315 -> 485332 :	18	<5>	[3.60]	0.154	CGCAG CTCAG CTCAA CTC
---------------------------------------------------------------------------------------------

### Sheet: Supplementary Table S7
Supplementary Table S7: Repeats 1 kb up- and downstream from position A
from -> to :	size	<per.>	[exp.]	err-rate	sequence
---------------------------------------------------------------------------------------------
277573 -> 277599 :	27	<7>	[3.86]	0.15	GAAGAAG GAAGGAA GAAGGAG GCAGGA
277574 -> 277598 :	25	<4>	[6.25]	0.238	AAGA AGGA AGGA AGAA GGAG GCAG G
277607 -> 277628 :	22	<3>	[7.33]	0.158	GCC GGC GGC GGC GGC GGC GTG G
277940 -> 278035 :	96	<15>	[6.40]	0.383	GAGGCACCGGTGGAG CGATCGGTGGTAACG AACGAGGTGGTGGAG CGACCGCCGGTGCGA TGGTCGGTGATGCTG CTGCTGGTGCAGCGA CTGGCG
277978 -> 278044 :	67	<12>	[5.58]	0.364	GGTGGAGCGACC GCCGGTGCGATG GTCGGTGATGCT GCTGCTGGTGCA GCGACTGGCGAG GCTGGTG
278005 -> 278027 :	23	<3>	[7.67]	0.2	GGT GAT GCT GCT GCT GGT GCA GC
---------------------------------------------------------------------------------------------
